# Multiscale Metabolic Covariance Networks Uncover Stage-Specific Biomarker Signatures Across the Alzheimer’s Disease Continuum

**DOI:** 10.1101/2025.07.10.663714

**Authors:** Juan Antonio K. Chong Chie, Scott A. Persohn, Ravi S. Pandey, Olivia R. Simcox, Paul Salama, Paul R. Territo, Alzheimer’s Disease Neuroimaging Initiative

**Affiliations:** Stark Neuroscience Research Institute, Indiana University School of Medicine; The Jackson Laboratory for Genomic Medicine; Wood College of Osteopathic Medicine, Marian University; School of Electrical and Computer Engineering, Purdue University; Department of Medicine, Indiana University School of Medicine

**Author notes:** Data used in preparation of this article were obtained from the Alzheimer’s Disease Neuroimaging Initiative (ADNI) database (adni.loni.usc.edu). As such, the investigators within the ADNI contributed to the design and implementation of ADNI and/or provided data but did not participate in analysis or writing of this report. A complete listing of ADNI investigators can be found at: http://adni.loni.usc.edu/wp-content/uploads/how_to_apply/ADNI_Acknowledgement_List.pdf.

## Abstract

**Background:** Connectomics studies analyze neural connections and their roles in cognition and disease. Beyond regional comparisons, recent research has revealed inter-regional brain relationships via graph theory of brain network connectivity. Within these networks, path length measures a network’s efficiency in communication. These connections can be quantified as inter-subject covariance networks related to functional connectivity, with alterations reported in neurodegenerative diseases.

**Methods:** Retrospective analysis of ADNI ^18^F-FDG PET images using metabolic covariance analysis and hierarchical clustering was used to assess regional brain networks in subjects from cognitively normal (CN) to AD. We evaluated AD stage changes by calculating whole brain entropy, connection strength, and clustering coefficients. Additionally, estimates of shortest path for positive and negative correlations as a measure of network efficiency. We also developed a novel region set enrichment analysis (RSEA) to detect brain functional changes based on metabolic variations. Results were aligned with transcriptomic signatures and clinical cognitive assessments.

**Findings:** In AD subjects, whole brain metabolic connectivity revealed an increase in entropy, connection strength, and clustering coefficients, which indicates brain network reorganization as compensatory mechanisms of pathological disruption. As AD advances, path lengths between brain regions decrease from CN to MCI; however, path lengths significantly increased in AD. RSEA indicated functional changes in motor, memory, language, and cognition functions related to disease progression.

**Interpretation:** Metabolic covariance analysis of whole brain, and regional connectomics, track with AD progression. Moreover, path lengths permitted AD stages determination via alterations in brain connectivity. Furthermore, RSEA facilitated the identification of functional changes based on metabolic readouts.

**Funding:** NIH grant T32AG071444
