## Supplemental Table S4 for "Multiscale Metabolic Covariance Networks Uncover Stage-Specific Biomarker Signatures Across the Alzheimer’s Disease Continuum"

### Sheet: Sheet1
Region Name	Function	Description of Function	Location	Reference
01 - Frontal Pole	Landmark/anatomy, Motor, Cognition, Memory, Emotions, Speech	Rostral-most aspect of frontal lobe	Frontal lobe	D.E. Haines, G.A. Mihailoff, Chapter 16 - The Telencephalon, Editor(s): Duane E. Haines, Gregory A. Mihailoff, Fundamental Neuroscience for Basic and Clinical Applications (Fifth Edition), Elsevier, 2018, Pages 225-240.e1, ISBN 9780323396325, https://doi.org/10.1016/B978-0-323-39632-5.00016-5.
02 - Insular Cortex	Sensory, emotion	Nociception, viscerosensory input perception, addicitive behavior	Deep to lateral fissure	D.E. Haines, G.A. Mihailoff, Chapter 16 - The Telencephalon, Editor(s): Duane E. Haines, Gregory A. Mihailoff, Fundamental Neuroscience for Basic and Clinical Applications (Fifth Edition), Elsevier, 2018, Pages 225-240.e1, ISBN 9780323396325, https://doi.org/10.1016/B978-0-323-39632-5.00016-5.
03 - Superior Frontal Gyrus	Higher-order cognitive function, memory	Higher order congition (i.e. mood, language perception), working memory	Superioanterior frontal lobe	D.E. Haines, G.A. Mihailoff, Chapter 16 - The Telencephalon, Editor(s): Duane E. Haines, Gregory A. Mihailoff, Fundamental Neuroscience for Basic and Clinical Applications (Fifth Edition), Elsevier, 2018, Pages 225-240.e1, ISBN 9780323396325, https://doi.org/10.1016/B978-0-323-39632-5.00016-5.	du Boisgueheneuc F, Levy R, Volle E, Seassau M, Duffau H, Kinkingnehun S, Samson Y, Zhang S, Dubois B. Functions of the left superior frontal gyrus in humans: a lesion study. Brain. 2006 Dec;129(Pt 12):3315-28. doi: 10.1093/brain/awl244. Epub 2006 Sep 19. PMID: 16984899.
04 - Mid Frontal Gyrus	Motor	Houses frontal eye field; projects into CN III, IV, and VI nuclei in pons/medulla	Mid-frontal lobe, just superior to frontal pole	D.E. Haines, G.A. Mihailoff, Chapter 16 - The Telencephalon, Editor(s): Duane E. Haines, Gregory A. Mihailoff, Fundamental Neuroscience for Basic and Clinical Applications (Fifth Edition), Elsevier, 2018, Pages 225-240.e1, ISBN 9780323396325, https://doi.org/10.1016/B978-0-323-39632-5.00016-5.
05 - Inferior Frontal Gyrus pars trian	Motor	Speech production; associated with Broca's area	Posteroinferior frontal lobe	W.A. Grow, Chapter 32 - The Cerebral Cortex, Editor(s): Duane E. Haines, Gregory A. Mihailoff, Fundamental Neuroscience for Basic and Clinical Applications (Fifth Edition), Elsevier, 2018, Pages 468-479.e1, ISBN 9780323396325, https://doi.org/10.1016/B978-0-323-39632-5.00032-3.
06 - Inferior Frontal Gyrus pars operc	Motor	Speech production; associated with Broca's area	Posteroinferior frontal lobe	W.A. Grow, Chapter 32 - The Cerebral Cortex, Editor(s): Duane E. Haines, Gregory A. Mihailoff, Fundamental Neuroscience for Basic and Clinical Applications (Fifth Edition), Elsevier, 2018, Pages 468-479.e1, ISBN 9780323396325, https://doi.org/10.1016/B978-0-323-39632-5.00032-3.
07 - Precentral Gyrus	Motor	Houses primary motor cortex	Anterior to central sulcus (between frontal and parietal lobes)	G.A. Mihailoff, D.E. Haines, Chapter 25 - Motor System II: Corticofugal Systems and the Control of Movement, Editor(s): Duane E. Haines, Gregory A. Mihailoff, Fundamental Neuroscience for Basic and Clinical Applications (Fifth Edition), Elsevier, 2018, Pages 360-376.e1, ISBN 9780323396325, https://doi.org/10.1016/B978-0-323-39632-5.00025-6.
08 - Temporal Pole	Landmark/anatomy, Cognition, Memory, Audition	Rostral-most aspect of temporal lobe	Temporal lobe	M.A. Willis, D.E. Haines, Chapter 31 - The Limbic System, Editor(s): Duane E. Haines, Gregory A. Mihailoff, Fundamental Neuroscience for Basic and Clinical Applications (Fifth Edition), Elsevier, 2018, Pages 457-467.e1, ISBN 9780323396325, https://doi.org/10.1016/B978-0-323-39632-5.00031-1.
09 - Superior Temporal Gyrus ant	Auditory perception	Unisensoral auditory perception within speech	Anteriosuperior temporal lobe	C.K. Henkel, Chapter 21 - The Auditory System, Editor(s): Duane E. Haines, Gregory A. Mihailoff, Fundamental Neuroscience for Basic and Clinical Applications (Fifth Edition), Elsevier, 2018, Pages 306-319.e1, ISBN 9780323396325, https://doi.org/10.1016/B978-0-323-39632-5.00021-9.	Ozker, M., Schepers, I. M., Magnotti, J. F., Yoshor, D., & Beauchamp, M. S. (2017). A Double Dissociation between Anterior and Posterior Superior Temporal Gyrus for Processing Audiovisual Speech Demonstrated by Electrocorticography. Journal of cognitive neuroscience, 29(6), 1044–1060. https://doi.org/10.1162/jocn_a_01110
10 - Superior Temporal Gyrus post	Auditory perception	Main aspect of auditory association cortex; responsible for "cocktail effect"	Posterosuperior temporal lobe	C.K. Henkel, Chapter 21 - The Auditory System, Editor(s): Duane E. Haines, Gregory A. Mihailoff, Fundamental Neuroscience for Basic and Clinical Applications (Fifth Edition), Elsevier, 2018, Pages 306-319.e1, ISBN 9780323396325, https://doi.org/10.1016/B978-0-323-39632-5.00021-9.	Ozker, M., Schepers, I. M., Magnotti, J. F., Yoshor, D., & Beauchamp, M. S. (2017). A Double Dissociation between Anterior and Posterior Superior Temporal Gyrus for Processing Audiovisual Speech Demonstrated by Electrocorticography. Journal of cognitive neuroscience, 29(6), 1044–1060. https://doi.org/10.1162/jocn_a_01110
11 - Mid Temp Gyrus ant	Auditory perception	Sound recognition, semantic retrieval	Anterior mid-temporal lobe	Xu, J., Wang, J., Fan, L. et al. Tractography-based Parcellation of the Human Middle Temporal Gyrus. Sci Rep 5, 18883 (2016). https://doi.org/10.1038/srep18883	Briggs, R. G., Tanglay, O., Dadario, N. B., Young, I. M., Fonseka, R. D., Hormovas, J., Dhanaraj, V., Lin, Y. H., Kim, S. J., Bouvette, A., Chakraborty, A. R., Milligan, T. M., Abraham, C. J., Anderson, C. D., O'Donoghue, D. L., & Sughrue, M. E. (2021). The Unique Fiber Anatomy of Middle Temporal Gyrus Default Mode Connectivity. Operative neurosurgery (Hagerstown, Md.), 21(1), E8–E14. https://doi…
12 - Mid Temp Gyrus post	Auditory perception	Auditory perception, non-semantic retrieval	Posterior mid-temporal lobe	Xu, J., Wang, J., Fan, L. et al. Tractography-based Parcellation of the Human Middle Temporal Gyrus. Sci Rep 5, 18883 (2016). https://doi.org/10.1038/srep18883	Briggs, R. G., Tanglay, O., Dadario, N. B., Young, I. M., Fonseka, R. D., Hormovas, J., Dhanaraj, V., Lin, Y. H., Kim, S. J., Bouvette, A., Chakraborty, A. R., Milligan, T. M., Abraham, C. J., Anderson, C. D., O'Donoghue, D. L., & Sughrue, M. E. (2021). The Unique Fiber Anatomy of Middle Temporal Gyrus Default Mode Connectivity. Operative neurosurgery (Hagerstown, Md.), 21(1), E8–E14. https://doi…
13 - Mid Temp Gyrus temporoocc	Memory	Semantic memory/control networks	Mid-temporal lobe	Xu, J., Wang, J., Fan, L. et al. Tractography-based Parcellation of the Human Middle Temporal Gyrus. Sci Rep 5, 18883 (2016). https://doi.org/10.1038/srep18883	Briggs, R. G., Tanglay, O., Dadario, N. B., Young, I. M., Fonseka, R. D., Hormovas, J., Dhanaraj, V., Lin, Y. H., Kim, S. J., Bouvette, A., Chakraborty, A. R., Milligan, T. M., Abraham, C. J., Anderson, C. D., O'Donoghue, D. L., & Sughrue, M. E. (2021). The Unique Fiber Anatomy of Middle Temporal Gyrus Default Mode Connectivity. Operative neurosurgery (Hagerstown, Md.), 21(1), E8–E14. https://doi…
14 - Inferior Temp Gyrus ant	Memory	Semantic memory	Anterioinferior temporal lobe	Onitsuka, T., Shenton, M. E., Salisbury, D. F., Dickey, C. C., Kasai, K., Toner, S. K., Frumin, M., Kikinis, R., Jolesz, F. A., & McCarley, R. W. (2004). Middle and inferior temporal gyrus gray matter volume abnormalities in chronic schizophrenia: an MRI study. The American journal of psychiatry, 161(9), 1603–1611. https://doi.org/10.1176/appi.ajp.161.9.1603	Scheff, S. W., Price, D. A., Schmitt, F. A., Scheff, M. A., & Mufson, E. J. (2011). Synaptic loss in the inferior temporal gyrus in mild cognitive impairment and Alzheimer's disease. Journal of Alzheimer's disease : JAD, 24(3), 547–557. https://doi.org/10.3233/JAD-2011-101782
15 - Inferior Temp Gyrus post	Memory	Semantic memory	Posteroinferior temporal lobe	Onitsuka, T., Shenton, M. E., Salisbury, D. F., Dickey, C. C., Kasai, K., Toner, S. K., Frumin, M., Kikinis, R., Jolesz, F. A., & McCarley, R. W. (2004). Middle and inferior temporal gyrus gray matter volume abnormalities in chronic schizophrenia: an MRI study. The American journal of psychiatry, 161(9), 1603–1611. https://doi.org/10.1176/appi.ajp.161.9.1603	Scheff, S. W., Price, D. A., Schmitt, F. A., Scheff, M. A., & Mufson, E. J. (2011). Synaptic loss in the inferior temporal gyrus in mild cognitive impairment and Alzheimer's disease. Journal of Alzheimer's disease : JAD, 24(3), 547–557. https://doi.org/10.3233/JAD-2011-101782
16 - Inferior Temp Gyrus temporooccipit	Visual perception	Object recognition (visual)	Caudal-most part of ITG; boarders with occipital lobe	Onitsuka, T., Shenton, M. E., Salisbury, D. F., Dickey, C. C., Kasai, K., Toner, S. K., Frumin, M., Kikinis, R., Jolesz, F. A., & McCarley, R. W. (2004). Middle and inferior temporal gyrus gray matter volume abnormalities in chronic schizophrenia: an MRI study. The American journal of psychiatry, 161(9), 1603–1611. https://doi.org/10.1176/appi.ajp.161.9.1603	Scheff, S. W., Price, D. A., Schmitt, F. A., Scheff, M. A., & Mufson, E. J. (2011). Synaptic loss in the inferior temporal gyrus in mild cognitive impairment and Alzheimer's disease. Journal of Alzheimer's disease : JAD, 24(3), 547–557. https://doi.org/10.3233/JAD-2011-101782
17 - Postcentral Gyrus	Sensory	Houses primary somatosensory cortex	Posterior to central sulcus (between frontal and parietal lobes)	D.E. Haines, G.A. Mihailoff, Chapter 16 - The Telencephalon, Editor(s): Duane E. Haines, Gregory A. Mihailoff, Fundamental Neuroscience for Basic and Clinical Applications (Fifth Edition), Elsevier, 2018, Pages 225-240.e1, ISBN 9780323396325, https://doi.org/10.1016/B978-0-323-39632-5.00016-5.
18 - Sup Parietal Lobule	Sensory, motor, memory	Working memory, somatosensory/motor integration	Inferior to intraparietal sulcus	Wang, J., Yang, Y., Fan, L., Xu, J., Li, C., Liu, Y., Fox, P. T., Eickhoff, S. B., Yu, C., & Jiang, T. (2015). Convergent functional architecture of the superior parietal lobule unraveled with multimodal neuroimaging approaches. Human brain mapping, 36(1), 238–257. https://doi.org/10.1002/hbm.22626	Lin, Yueh-Hsin; Dadario, Nicholas B BS; Hormovas, Jorge; Young, Isabella M BS; Briggs, Robert G MD; MacKenzie, Alana E; Palejwala, Ali H MD; Fonseka, R Dineth; Kim, Sihyong J; Tanglay, Onur; Fletcher, Luke R BS; Abraham, Carol J BS; Conner, Andrew K MD; O’Donoghue, Daniel L PhD; Sughrue, Michael E MD. Anatomy and White Matter Connections of the Superior Parietal Lobule. Operative Neurosurgery 21(…
19 - Supramarginal Gyrus ant	Perception	One aspect of Wernicke's area (less than that of posterior supramarginal gyrus); langauge perception; phonological processing; Brodmann area 40	Mid-temporal lobe	D.E. Haines, G.A. Mihailoff, Chapter 16 - The Telencephalon, Editor(s): Duane E. Haines, Gregory A. Mihailoff, Fundamental Neuroscience for Basic and Clinical Applications (Fifth Edition), Elsevier, 2018, Pages 225-240.e1, ISBN 9780323396325, https://doi.org/10.1016/B978-0-323-39632-5.00016-5.	M. Oberhuber, T. M. H. Hope, M. L. Seghier, O. Parker Jones, S. Prejawa, D. W. Green, C. J Price, Four Functionally Distinct Regions in the Left Supramarginal Gyrus Support Word Processing, Cerebral Cortex, Volume 26, Issue 11, 17 October 2016, Pages 4212–4226, https://doi.org/10.1093/cercor/bhw251
20 - Supramarginal Gyrus post	Perception	One aspect of Wernicke's area (more than that of anterior supramarginal gyrus); langauge perception; auditory-related short-term memory; Brodmann area 40	Mid-temporal lobe	D.E. Haines, G.A. Mihailoff, Chapter 16 - The Telencephalon, Editor(s): Duane E. Haines, Gregory A. Mihailoff, Fundamental Neuroscience for Basic and Clinical Applications (Fifth Edition), Elsevier, 2018, Pages 225-240.e1, ISBN 9780323396325, https://doi.org/10.1016/B978-0-323-39632-5.00016-5.	M. Oberhuber, T. M. H. Hope, M. L. Seghier, O. Parker Jones, S. Prejawa, D. W. Green, C. J Price, Four Functionally Distinct Regions in the Left Supramarginal Gyrus Support Word Processing, Cerebral Cortex, Volume 26, Issue 11, 17 October 2016, Pages 4212–4226, https://doi.org/10.1093/cercor/bhw251
21 - Angular Gyrus	Sensory	One aspect of Wernicke's area; langauge perception; Brodmann area 39	Posterior aspect of mid-temporal lobe	D.E. Haines, G.A. Mihailoff, Chapter 16 - The Telencephalon, Editor(s): Duane E. Haines, Gregory A. Mihailoff, Fundamental Neuroscience for Basic and Clinical Applications (Fifth Edition), Elsevier, 2018, Pages 225-240.e1, ISBN 9780323396325, https://doi.org/10.1016/B978-0-323-39632-5.00016-5.
22 - Lateral Occipital Cortex Sup	Sensory	Object recognition (visual), spaital/motion perception	Superior to lateral occipital sulcus, mid-occipital lobe	Kalanit Grill-Spector, Zoe Kourtzi, Nancy Kanwisher, The lateral occipital complex and its role in object recognition, Vision Research, Volume 41, Issues 10–11, 2001, Pages 1409-1422, ISSN 0042-6989, https://doi.org/10.1016/S0042-6989(01)00073-6.	Nagy Krisztina , Greenlee Mark W., Kovács Gyula, The Lateral Occipital Cortex in the Face Perception Network: An Effective Connectivity Study, Frontiers in Psychology, vol. 3, 2012, ISSN 1664-1078, https://www.frontiersin.org/journals/psychology/articles/10.3389/fpsyg.2012.00141
23 - Lateral Occipital Cortex Inf	Sensory	Visual processing, i.e. facial recognition, detailed visual stimuli	Inferior to lateral occipital sulcus, mid-occipital lobe	Kalanit Grill-Spector, Zoe Kourtzi, Nancy Kanwisher, The lateral occipital complex and its role in object recognition, Vision Research, Volume 41, Issues 10–11, 2001, Pages 1409-1422, ISSN 0042-6989, https://doi.org/10.1016/S0042-6989(01)00073-6.	Nagy Krisztina , Greenlee Mark W., Kovács Gyula, The Lateral Occipital Cortex in the Face Perception Network: An Effective Connectivity Study, Frontiers in Psychology, vol. 3, 2012, ISSN 1664-1078, https://www.frontiersin.org/journals/psychology/articles/10.3389/fpsyg.2012.00141
24 - Intracalcarine Cortex	Vision	Houses primary visual cortex	Occipital lobe	D.E. Haines, G.A. Mihailoff, Chapter 16 - The Telencephalon, Editor(s): Duane E. Haines, Gregory A. Mihailoff, Fundamental Neuroscience for Basic and Clinical Applications (Fifth Edition), Elsevier, 2018, Pages 225-240.e1, ISBN 9780323396325, https://doi.org/10.1016/B978-0-323-39632-5.00016-5.
25 - Frontal Medial Cortex	Higher-order cognitive function	Decision making, social behavior, memory, habit formation, emotions, motivation	Posterior aspect of prefrontal cortex	M.A. Willis, D.E. Haines, Chapter 31 - The Limbic System, Editor(s): Duane E. Haines, Gregory A. Mihailoff, Fundamental Neuroscience for Basic and Clinical Applications (Fifth Edition), Elsevier, 2018, Pages 457-467.e1, ISBN 9780323396325, https://doi.org/10.1016/B978-0-323-39632-5.00031-1.	Hiser, Jaryd et al. 2017. The Multifaceted Role of the Ventromedial Prefrontal Cortex in Emotion, Decision Making, Social Cognition, and Psychopathology. Biological Psychiatry, Volume 83, Issue 8, 638 - 647. DOI 10.1016/j.biopsych.2017.10.030	Xu, P., Chen, A., Li, Y., Xing, X., & Lu, H. (2019). Medial prefrontal cortex in neurological diseases. Physiological genomics, 51(9), 432–442. https://doi.org/10.1152/physiolgenomics.00006.2019
26 - Juxtapositional Lobule Cortex	Motor	Aka supplementary motor area; houses motor loop and has main afferent projections to neostriaum (basal nuclei)-- motor control	Superior-most aspect of mid-parietal lobe	T.P. Ma, H.L. Geyer, Chapter 26 - The Basal Nuclei, Editor(s): Duane E. Haines, Gregory A. Mihailoff, Fundamental Neuroscience for Basic and Clinical Applications (Fifth Edition), Elsevier, 2018, Pages 377-393.e1, ISBN 9780323396325, https://doi.org/10.1016B978-0-323-39632-5.00026-8.
27 - Subcallosal Cortex	Emotion	Emotional behavior, especially sadness/depressive emotions	Limbic lobe	M.A. Willis, D.E. Haines, Chapter 31 - The Limbic System, Editor(s): Duane E. Haines, Gregory A. Mihailoff, Fundamental Neuroscience for Basic and Clinical Applications (Fifth Edition), Elsevier, 2018, Pages 457-467.e1, ISBN 9780323396325, https://doi.org/10.1016/B978-0-323-39632-5.00031-1.	Dunlop, B. W., Rajendra, J. K., Craighead, W. E., Kelley, M. E., McGrath, C. L., Choi, K. S., Kinkead, B., Nemeroff, C. B., & Mayberg, H. S. (2017). Functional Connectivity of the Subcallosal Cingulate Cortex And Differential Outcomes to Treatment With Cognitive-Behavioral Therapy or Antidepressant Medication for Major Depressive Disorder. The American journal of psychiatry, 174(6), 533–545. http…	Hamani, Clement et al. 2011. The Subcallosal Cingulate Gyrus in the Context of Major Depression. Biological Psychiatry, Volume 69, Issue 4, 301 - 308. DOI 10.1016/j.biopsych.2010.09.034
28 - Paracingulate Gyrus	Higher-order cognitive function	Decision making based on previous experience	Limbic lobe	Vogt BA. Cingulate cortex in the three limbic subsystems. Handb Clin Neurol. 2019;166:39-51. doi: 10.1016/B978-0-444-64196-0.00003-0. PMID: 31731924.	Dezachyo, O., Kozak, S., Bar-Haim, Y., Censor, N., & Dayan, E. (2021). Intrinsic Functional Connectivity of the Anterior Cingulate Cortex Is Associated with Tolerance to Distress. eNeuro, 8(5), ENEURO.0277-21.2021. https://doi.org/10.1523/ENEURO.0277-21.2021
29 - Cingulate Gyrus ant	Limbic system	Reward behaviors, motivation from hippocampal memory system	Limbic lobe	Rolls ET. The cingulate cortex and limbic systems for action, emotion, and memory. Handb Clin Neurol. 2019;166:23-37. doi: 10.1016/B978-0-444-64196-0.00002-9. PMID: 31731913.	Vogt BA. Cingulate cortex in the three limbic subsystems. Handb Clin Neurol. 2019;166:39-51. doi: 10.1016/B978-0-444-64196-0.00003-0. PMID: 31731924.
30 - Cingulate Gyrus post	Sensory	Spaital/movement input processing	Limbic lobe	Rolls ET. The cingulate cortex and limbic systems for action, emotion, and memory. Handb Clin Neurol. 2019;166:23-37. doi: 10.1016/B978-0-444-64196-0.00002-9. PMID: 31731913.	Vogt BA. Cingulate cortex in the three limbic subsystems. Handb Clin Neurol. 2019;166:39-51. doi: 10.1016/B978-0-444-64196-0.00003-0. PMID: 31731924.
31 - Precuneous Cortex	Higher-order cognitive function	Visuo-spatial imagery, episodic memory retrieval, consciousness, attention shift	Parietal lobe	Utevsky, A. V., Smith, D. V., & Huettel, S. A. (2014). Precuneus is a functional core of the default-mode network. The Journal of neuroscience : the official journal of the Society for Neuroscience, 34(3), 932–940. https://doi.org/10.1523/JNEUROSCI.4227-13.2014	Cavanna AE, Trimble MR. The precuneus: a review of its functional anatomy and behavioural correlates. Brain. 2006 Mar;129(Pt 3):564-83. doi: 10.1093/brain/awl004. Epub 2006 Jan 6. PMID: 16399806.
32 - Cuneal Cortex	Vision	Receives input from the inferior part of the contralateral hemifields	Superior aspect of calcarine sulcus	J.J. Corbett, J. Chen, Chapter 20 - The Visual System, Editor(s): Duane E. Haines, Gregory A. Mihailoff, Fundamental Neuroscience for Basic and Clinical Applications (Fifth Edition), Elsevier, 2018, Pages 286-305.e1, ISBN 9780323396325, https://doi.org/10.1016/B978-0-323-39632-5.00020-7.
33 - Frontal Orbital Cortex	Sensory	Olfaction (smelling)	Just lateral to olfactory bulb (frontal lobe)	K.L. Simpson, Chapter 23 - Olfaction and Taste, Editor(s): Duane E. Haines, Gregory A. Mihailoff, Fundamental Neuroscience for Basic and Clinical Applications (Fifth Edition), Elsevier, 2018, Pages 334-345.e1, ISBN 9780323396325, https://doi.org/10.1016/B978-0-323-39632-5.00023-2.
34 - Parahippocampal Gyrus ant	Memory, sensory	Initial memory encoding, sensory processing	Limbic lobe	Köhler S, Crane J, Milner B. Differential contributions of the parahippocampal place area and the anterior hippocampus to human memory for scenes. Hippocampus. 2002;12(6):718-23. doi: 10.1002/hipo.10077. PMID: 12542224.	Aminoff, E. M., Kveraga, K., & Bar, M. (2013). The role of the parahippocampal cortex in cognition. Trends in cognitive sciences, 17(8), 379–390. https://doi.org/10.1016/j.tics.2013.06.009
35 - Parahippocampal Gyrus post	Sensory	Spaital/movement input processing	Limbic lobe	Köhler S, Crane J, Milner B. Differential contributions of the parahippocampal place area and the anterior hippocampus to human memory for scenes. Hippocampus. 2002;12(6):718-23. doi: 10.1002/hipo.10077. PMID: 12542224.	Thangavel, R., Van Hoesen, G. W., & Zaheer, A. (2008). Posterior parahippocampal gyrus pathology in Alzheimer's disease. Neuroscience, 154(2), 667–676. https://doi.org/10.1016/j.neuroscience.2008.03.077	Aminoff, E. M., Kveraga, K., & Bar, M. (2013). The role of the parahippocampal cortex in cognition. Trends in cognitive sciences, 17(8), 379–390. https://doi.org/10.1016/j.tics.2013.06.009
36 - Lingual Gyrus	Vision	Receives input from the superior part of the hemifields	Inferior aspect of calcarine sulcus	J.J. Corbett, J. Chen, Chapter 20 - The Visual System, Editor(s): Duane E. Haines, Gregory A. Mihailoff, Fundamental Neuroscience for Basic and Clinical Applications (Fifth Edition), Elsevier, 2018, Pages 286-305.e1, ISBN 9780323396325, https://doi.org/10.1016/B978-0-323-39632-5.00020-7.
37 - Temp Fusiform Cortex ant	Higher-order visual function, memory	Links visual input to semantic memory	Inferioanterior aspect of temporal lobe	Weiner, K. S., & Zilles, K. (2016). The anatomical and functional specialization of the fusiform gyrus. Neuropsychologia, 83, 48–62. https://doi.org/10.1016/j.neuropsychologia.2015.06.033	Zhang, W., Wang, J., Fan, L., Zhang, Y., Fox, P. T., Eickhoff, S. B., Yu, C., & Jiang, T. (2016). Functional organization of the fusiform gyrus revealed with connectivity profiles. Human brain mapping, 37(8), 3003–3016. https://doi.org/10.1002/hbm.23222
38 - Temp Fusiform Cortex post	Higher-order cognitive function	Basic visual perception, object recognition, facial recognition	Inferioanterior aspect of temporal lobe	Weiner, K. S., & Zilles, K. (2016). The anatomical and functional specialization of the fusiform gyrus. Neuropsychologia, 83, 48–62. https://doi.org/10.1016/j.neuropsychologia.2015.06.033	Zhang, W., Wang, J., Fan, L., Zhang, Y., Fox, P. T., Eickhoff, S. B., Yu, C., & Jiang, T. (2016). Functional organization of the fusiform gyrus revealed with connectivity profiles. Human brain mapping, 37(8), 3003–3016. https://doi.org/10.1002/hbm.23222
39 - Temporal Occipital Fusiform Cortex	Higher-order visual function	Object recognition, facial recognition, reading	Inferior aspect of temporal lobe	Sebastian, R., Gomez, Y., Leigh, R., Davis, C., Newhart, M., & Hillis, A. E. (2014). The roles of occipitotemporal cortex in reading, spelling, and naming. Cognitive neuropsychology, 31(5-6), 511–528. https://doi.org/10.1080/02643294.2014.884060	Weiner, K. S., & Zilles, K. (2016). The anatomical and functional specialization of the fusiform gyrus. Neuropsychologia, 83, 48–62. https://doi.org/10.1016/j.neuropsychologia.2015.06.033
40 - Occipital Fusiform Gyrus	Higher-order visual function	Object recognition, facial recognition, reading, color processing	Inferior aspect of occipital lobe, boardering temporal fusiform cortexes	Palejwala, A.H., O’Connor, K.P., Milton, C.K. et al. Anatomy and white matter connections of the fusiform gyrus. Sci Rep 10, 13489 (2020). https://doi.org/10.1038/s41598-020-70410-6	Weiner, K. S., & Zilles, K. (2016). The anatomical and functional specialization of the fusiform gyrus. Neuropsychologia, 83, 48–62. https://doi.org/10.1016/j.neuropsychologia.2015.06.033
41 - Frontal Operculum Cortex	Higher-order cognitive function	Language processing, task control, error processing	Frontal lobe aspect of operculum; superioanterior to lateral fissure	Higo, T., Mars, R. B., Boorman, E. D., Buch, E. R., & Rushworth, M. F. (2011). Distributed and causal influence of frontal operculum in task control. Proceedings of the National Academy of Sciences of the United States of America, 108(10), 4230–4235. https://doi.org/10.1073/pnas.1013361108	Felix Quirmbach, Jakub Limanowski, A Crucial Role of the Frontal Operculum in Task-Set Dependent Visuomotor Performance Monitoring, eNeuro 14 February 2022, 9 (2) ENEURO.0524-21.2021; DOI: 10.1523/ENEURO.0524-21.2021
42 - Central Opercular Cortex	Higher-order cognitive function	Sensory processing, motor function, autonomics, language processing, attention control, decision making	Lateral dicencephalon	Mălîia MD, Donos C, Barborica A, Popa I, Ciurea J, Cinatti S, Mîndruţă I. Functional mapping and effective connectivity of the human operculum. Cortex. 2018 Dec;109:303-321. doi: 10.1016/j.cortex.2018.08.024. Epub 2018 Sep 10. PMID: 30414541.	Sepideh Sadaghiani, Mark D'Esposito, Functional Characterization of the Cingulo-Opercular Network in the Maintenance of Tonic Alertness, Cerebral Cortex, Volume 25, Issue 9, September 2015, Pages 2763–2773, https://doi.org/10.1093/cercor/bhu072
43 - Parietal Operculum Cortex	Motor, sensory	"Integration center"-- sensory processing and motor output	Parietal lobe aspect of operculum; superioposterior to lateral fissure	Marchese, S. M., Esposti, R., Bolzoni, F., & Cavallari, P. (2019). Transcranial Direct Current Stimulation on Parietal Operculum Contralateral to the Moving Limb Does Not Affect the Programming of Intra-Limb Anticipatory Postural Adjustments. Frontiers in physiology, 10, 1159. https://doi.org/10.3389/fphys.2019.01159	Simon B. Eickhoff, Katrin Amunts, Hartmut Mohlberg, Karl Zilles, The Human Parietal Operculum. II. Stereotaxic Maps and Correlation with Functional Imaging Results, Cerebral Cortex, Volume 16, Issue 2, February 2006, Pages 268–279, https://doi.org/10.1093/cercor/bhi106
44 - Planum Polare	Auditory perception	Houses secondary auditory cortex; a part of auditory association cortex (connection between primary auditory cortex and Wernicke's area)	Anterior to superior transverse temporal gyri	C.K. Henkel, Chapter 21 - The Auditory System, Editor(s): Duane E. Haines, Gregory A. Mihailoff, Fundamental Neuroscience for Basic and Clinical Applications (Fifth Edition), Elsevier, 2018, Pages 306-319.e1, ISBN 9780323396325, https://doi.org/10.1016/B978-0-323-39632-5.00021-9.
45 - Heschls Gyrus H1 H2	Auditory perception	Houses primary auditory cortex; relays information to Wernicke's area for speech formation	Deep to lateral Sylvian sulcus	C.K. Henkel, Chapter 21 - The Auditory System, Editor(s): Duane E. Haines, Gregory A. Mihailoff, Fundamental Neuroscience for Basic and Clinical Applications (Fifth Edition), Elsevier, 2018, Pages 306-319.e1, ISBN 9780323396325, https://doi.org/10.1016/B978-0-323-39632-5.00021-9.
46 - Planum Temporale	Auditory perception	Houses secondary auditory cortex; a part of auditory association cortex (connection between primary auditory cortex and Wernicke's area)	Posterior to superior transverse temporal gyri	C.K. Henkel, Chapter 21 - The Auditory System, Editor(s): Duane E. Haines, Gregory A. Mihailoff, Fundamental Neuroscience for Basic and Clinical Applications (Fifth Edition), Elsevier, 2018, Pages 306-319.e1, ISBN 9780323396325, https://doi.org/10.1016/B978-0-323-39632-5.00021-9.
47 - Supracalcarine Cortex	Vision	Houses primary visual cortex	Occipital lobe	D.E. Haines, G.A. Mihailoff, Chapter 16 - The Telencephalon, Editor(s): Duane E. Haines, Gregory A. Mihailoff, Fundamental Neuroscience for Basic and Clinical Applications (Fifth Edition), Elsevier, 2018, Pages 225-240.e1, ISBN 9780323396325, https://doi.org/10.1016/B978-0-323-39632-5.00016-5.
48 - Occipital Pole	Vision	Caudal-most aspect of occipital lobe; photoreception	Occipital lobe	D.E. Haines, G.A. Mihailoff, Chapter 16 - The Telencephalon, Editor(s): Duane E. Haines, Gregory A. Mihailoff, Fundamental Neuroscience for Basic and Clinical Applications (Fifth Edition), Elsevier, 2018, Pages 225-240.e1, ISBN 9780323396325, https://doi.org/10.1016/B978-0-323-39632-5.00016-5.
49 - Cerebral White Matter	"Highway"	Pass information into or out of the cerebral cortex; can be myleinated or unmyleinated; combines with grey matter to form basal nuclei/amygdala	Cerebral cortex	D.E. Haines, G.A. Mihailoff, Chapter 16 - The Telencephalon, Editor(s): Duane E. Haines, Gregory A. Mihailoff, Fundamental Neuroscience for Basic and Clinical Applications (Fifth Edition), Elsevier, 2018, Pages 225-240.e1, ISBN 9780323396325, https://doi.org/10.1016/B978-0-323-39632-5.00016-5.
50 - Lateral Ventricle	Maintance	CSF production and circulation	Cavities within telencephalon	J.J. Corbett, D.E. Haines, Chapter 6 - The Ventricles, Choroid Plexus, and Cerebrospinal Fluid, Editor(s): Duane E. Haines, Gregory A. Mihailoff, Fundamental Neuroscience for Basic and Clinical Applications (Fifth Edition), Elsevier, 2018, Pages 93-106.el, ISBN 9780323396325, https://doi.org/10.1016/B978-0-323-39632-5.00006-2
51 - Thalamus	Motor, sensory, limbic system	Memory acquisiton, emotion (anterior thalamic nuclei); eye movement (medial thalamic nuclei, lateral thalmic nuclei); visual association/function, sensory input, motor output (lateral thalamic nuclei, intralaminar nuclei), limbic system involvment (midline nuclei)	Diencephalon	D.E. Haines, G.A. Mihailoff, Chapter 15 - The Diencephalon, Editor(s): Duane E. Haines, Gregory A. Mihailoff, Fundamental Neuroscience for Basic and Clinical Applications (Fifth Edition), Elsevier, 2018, Pages 212-224.el, ISBN 9780323396325, https://doi.org/10.1016/B978-0-323-39632-5.00015-3.
52 - Caudate	Higher-order cognitive function, emotion, vision	Multitasking, learning new tasks, certain memory functions ("executive loop"); pleasure, drive, emotion ("motivational loop"); visual function, eye movement ("visuomotor loop")	Within striatal complex	T.P. Ma, H.L. Geyer, Chapter 26 - The Basal Nuclei, Editor(s): Duane E. Haines, Gregory A. Mihailoff, Fundamental Neuroscience for Basic and Clinical Applications (Fifth Edition), Elsevier, 2018, Pages 377-393.e1, ISBN 9780323396325, https://doi.org/10.1016B978-0-323-39632-5.00026-8.
53 - Putamen	Motor	Responds to glutamate by allowing membrane depolarization– ultimately promoting voluntary motor function; member of "motor loop"	Base of forebrain, adjacent to pallidum	T.P. Ma, H.L. Geyer, Chapter 26 - The Basal Nuclei, Editor(s): Duane E. Haines, Gregory A. Mihailoff, Fundamental Neuroscience for Basic and Clinical Applications (Fifth Edition), Elsevier, 2018, Pages 377-393.e1, ISBN 9780323396325, https://doi.org/10.1016B978-0-323-39632-5.00026-8.
54 - Pallidum	Higher-order cognitive function	Houses acetylcholine containing neurons that assist in increasing and enhancing synaptic connections; leads to higher cognitive function (e.g. memory, learning, attention, etc.); member of executive loop	Below cerebral cortex, adjacent to putamen	T.P. Ma, H.L. Geyer, Chapter 26 - The Basal Nuclei, Editor(s): Duane E. Haines, Gregory A. Mihailoff, Fundamental Neuroscience for Basic and Clinical Applications (Fifth Edition), Elsevier, 2018, Pages 377-393.e1, ISBN 9780323396325, https://doi.org/10.1016B978-0-323-39632-5.00026-8.	Hasselmo, M. E. (2006, December). The role of acetylcholine in learning and memory. Current opinion in neurobiology. https://pmc.ncbi.nlm.nih.gov/articles/PMC2659740/#:~:text=As%20summarized%20in%20Figure%201,excitatory%20feedback%20activity%20mediating%20retrieval.
55 - Brain Stem	Motor, sensory, autonomics	Respiration, heart rate (medulla oblongata); Sensory and motor innervations via cranial nerves (pons, medulla, midbrain);	Betweem brain to spinal cord (serves as connection point between the two structures)	D.E. Haines, G.A. Mihailoff, Chapter 10 - An Overview of the Brainstem, Editor(s): Duane E. Haines, Gregory A. Mihailoff, Fundamental Neuroscience for Basic and Clinical Applications (Fifth Edition), Elsevier, 2018, Pages 152-159, ISBN 9780323396325, https://doi.org/10.1016/B978-0-323-39632-5.00010-4.
56 - Hippocampus	Memory	Formation of new memories; sensory and short-term memory	Temporal lobe	D.E. Haines, G.A. Mihailoff, Chapter 16 - The Telencephalon, Editor(s): Duane E. Haines, Gregory A. Mihailoff, Fundamental Neuroscience for Basic and Clinical Applications (Fifth Edition), Elsevier, 2018, Pages 225-240.e1, ISBN 9780323396325, https://doi.org/10.1016/B978-0-323-39632-5.00016-5.
57 - Amygdala	Emotion	Aversion center; feelings of fear	Rostromedial temporal lobe; component of limbic system	M.A. Willis, D.E. Haines, Chapter 31 - The Limbic System, Editor(s): Duane E. Haines, Gregory A. Mihailoff, Fundamental Neuroscience for Basic and Clinical Applications (Fifth Edition), Elsevier, 2018, Pages 457-467.e1, ISBN 9780323396325, https://doi.org/10.1016/B978-0-323-39632-5.00031-1.
58 - Accumbens	Emotion	Gratification center; feelings of joy and pleasure	Rostral and ventral forebrain; component of limbic system	M.A. Willis, D.E. Haines, Chapter 31 - The Limbic System, Editor(s): Duane E. Haines, Gregory A. Mihailoff, Fundamental Neuroscience for Basic and Clinical Applications (Fifth Edition), Elsevier, 2018, Pages 457-467.e1, ISBN 9780323396325, https://doi.org/10.1016/B978-0-323-39632-5.00031-1.
59 - Cerebellum	Motor, sensory	Receives sensory information from other regions (e.g. spinal cord, pons, hypothalamus) to coordinate limb musculature movement and precise movement in the upper limb musculature.	Superioposterior to brainstem	D.E. Haines, G.A. Mihailoff, Chapter 27 - The Cerebellum, Editor(s): Duane E. Haines, Gregory A. Mihailoff, Fundamental Neuroscience for Basic and Clinical Applications (Fifth Edition), Elsevier, 2018, Pages 394-412.e1, ISBN 9780323396325, https://doi.org/10.1016/B978-0-323-39632-5.00027-X.		Haines, D. E. (2019). Neuroanatomy atlas in clinical context: structures, sections, systems, and syndromes, 10e. Lippincott Williams & Wilkins, a Wolters Kluwer business. https://premiumbasicsciences.lwwhealthlibrary.com/book.aspx?bookid=2473&sectionid=0
